# A fungal powdery mildew pathogen induces extensive local and marginal systemic changes in the *Arabidopsis thaliana* microbiota

**DOI:** 10.1101/2021.02.26.432829

**Authors:** Paloma Durán, Anja Reinstädler, Anna Lisa Rajakrut, Masayoshi Hashimoto, Ruben Garrido-Oter, Paul Schulze-Lefert, Ralph Panstruga

**Affiliations:** Max Planck Institute for Plant Breeding Research, Department of Plant-Microbe Interactions, Carl-von-Linné-Weg 55, 50829 Cologne, Germany; Cluster of Excellence on Plant Sciences, 40225 Düsseldorf, Germany; RWTH Aachen University, Institute for Biology I, Unit of Plant Molecular Cell Biology, Worringerweg 1, 52056 Aachen, Germany; Graduate School of Agricultural and Life Sciences, The University of Tokyo, 113-8657 Tokyo, Japan

**Keywords:** *Arabidopsis thaliana*, *Golovinomyces orontii*, gnotobiotic plant system, microbial multi-kingdom interactions, plant microbiota, powdery mildew, synthetic community

## Abstract

- Powdery mildew is a foliar disease caused by epiphytically growing obligate biotrophic ascomycete fungi. How powdery mildew colonization affects host resident microbial communities locally and systemically remains poorly explored.
- We performed powdery mildew (*Golovinomyces orontii*) infection experiments with *Arabidopsis thaliana* grown in either natural soil or a gnotobiotic system and studied the influence of pathogen invasion into standing natural multi-kingdom or synthetic bacterial communities (SynComs).
- We found that after infection of soil-grown plants, *G. orontii* outcompetes numerous resident leaf-associated fungi. We further detected a significant shift in foliar but not root-associated bacterial communities in this setup. Pre-colonization of germ-free *A. thaliana* leaves with a bacterial leaf-SynCom, followed by *G. orontii* invasion, induced an overall similar shift in the foliar bacterial microbiota and minor changes in the root-associated bacterial assemblage. However, a standing root SynCom in root samples remained robust against foliar infection with *G. orontii*. Although pathogen growth was unaffected by the leaf SynCom, fungal infection caused a more than two-fold increase in leaf bacterial load.
- Our findings indicate that *G. orontii* infection affects mainly microbial communities in local plant tissue, possibly driven by pathogen-induced changes in source-sink relationships and host immune status.
