## Supplementary Table for "A fungal powdery mildew pathogen induces extensive local and marginal systemic changes in the *Arabidopsis thaliana* microbiota"

### Sheet: Root-derived strains
Note: We utilized the 16S sequences of the whole At-SPHERE collection for the reference-based analysis. Therefore, it is possible some of the assigned strains do not perfectly match those of this list, but are still representatives of the given species.
StrainID	Kingdom	Phylum	Class	Order	Family	Genus
Root4	Bacteria	Actinobacteria	Actinobacteria	Actinomycetales	Microbacteriaceae	Agromyces
Root9	Bacteria	Proteobacteria	Gammaproteobacteria	Pseudomonadales	Pseudomonadaceae	Pseudomonas
Root22	Bacteria	Actinobacteria	Actinobacteria	Actinomycetales	Promicromonosporaceae	0
Root53	Bacteria	Actinobacteria	Actinobacteria	Actinomycetales	Microbacteriaceae	Microbacterium
Root61	Bacteria	Actinobacteria	Actinobacteria	Actinomycetales	Microbacteriaceae	Microbacterium
Root63	Bacteria	Actinobacteria	Actinobacteria	Actinomycetales	Streptomycetaceae	Streptomyces
Root65	Bacteria	Proteobacteria	Gammaproteobacteria	Xanthomonadales	Xanthomonadaceae	Pseudoxanthomonas
Root68	Bacteria	Proteobacteria	Gammaproteobacteria	Pseudomonadales	Pseudomonadaceae	Pseudomonas
Root70	Bacteria	Proteobacteria	Betaproteobacteria	Burkholderiales	Comamonadaceae	Acidovorax
Root79	Bacteria	Actinobacteria	Actinobacteria	Actinomycetales	Nocardioidaceae	Nocardioides
Root81	Bacteria	Actinobacteria	Actinobacteria	Actinomycetales	Microbacteriaceae	Agromyces
Root83	Bacteria	Proteobacteria	Betaproteobacteria	Burkholderiales	Alcaligenaceae	Achromobacter
Root96	Bacteria	Proteobacteria	Gammaproteobacteria	Xanthomonadales	Xanthomonadaceae	0
Root100	Bacteria	Proteobacteria	Alphaproteobacteria	Rhizobiales	Phyllobacteriaceae	0
Root122	Bacteria	Actinobacteria	Actinobacteria	Actinomycetales	Nocardioidaceae	Nocardioides
Root131	Bacteria	Firmicutes	Bacilli	Bacillales	Bacillaceae	Bacillus
Root135	Bacteria	Actinobacteria	Actinobacteria	Actinomycetales	Mycobacteriaceae	Mycobacterium
Root136	Bacteria	Actinobacteria	Actinobacteria	Actinomycetales	Nocardiaceae	Nocardia
Root147	Bacteria	Firmicutes	Bacilli	Bacillales	Bacillaceae	0
Root149	Bacteria	Proteobacteria	Alphaproteobacteria	Rhizobiales	Rhizobiaceae	Rhizobium
Root151	Bacteria	Actinobacteria	Actinobacteria	Actinomycetales	Nocardioidaceae	Nocardioides
Root154	Bacteria	Proteobacteria	Alphaproteobacteria	Sphingomonadales	Sphingomonadaceae	0
Root157	Bacteria	Proteobacteria	Alphaproteobacteria	Rhizobiales	Phyllobacteriaceae	Mesorhizobium
Root166	Bacteria	Actinobacteria	Actinobacteria	Actinomycetales	Microbacteriaceae	Microbacterium
Root170	Bacteria	Proteobacteria	Betaproteobacteria	Burkholderiales	Alcaligenaceae	Achromobacter
Root172	Bacteria	Proteobacteria	Alphaproteobacteria	Rhizobiales	Phyllobacteriaceae	Mesorhizobium
Root179	Bacteria	Proteobacteria	Gammaproteobacteria	Xanthomonadales	Xanthomonadaceae	Rhodanobacter
Root181	Bacteria	Actinobacteria	Actinobacteria	Actinomycetales	Intrasporangiaceae	0
Root186	Bacteria	Bacteroidetes	Flavobacteriia	Flavobacteriales	Flavobacteriaceae	Flavobacterium
Root189	Bacteria	Proteobacteria	Betaproteobacteria	Burkholderiales	Oxalobacteraceae	Herbaspirillum
Root190	Bacteria	Actinobacteria	Actinobacteria	Actinomycetales	Nocardioidaceae	Nocardioides
Root209	Bacteria	Proteobacteria	Betaproteobacteria	Burkholderiales	Comamonadaceae	0
Root227	Bacteria	Actinobacteria	Actinobacteria	Actinomycetales	Microbacteriaceae	0
Root231	Bacteria	Proteobacteria	Alphaproteobacteria	Rhizobiales	Rhizobiaceae	Sinorhizobium
Root236	Bacteria	Actinobacteria	Actinobacteria	Actinomycetales	Nocardioidaceae	Aeromicrobium
Root275	Bacteria	Proteobacteria	Betaproteobacteria	Burkholderiales	Comamonadaceae	Acidovorax
Root322	Bacteria	Actinobacteria	Actinobacteria	Actinomycetales	Microbacteriaceae	Microbacterium
Root329	Bacteria	Proteobacteria	Gammaproteobacteria	Pseudomonadales	Pseudomonadaceae	Pseudomonas
Root335	Bacteria	Proteobacteria	Betaproteobacteria	Burkholderiales	Oxalobacteraceae	Massilia
Root381	Bacteria	Proteobacteria	Alphaproteobacteria	Rhizobiales	Methylobacteriaceae	0
Root402	Bacteria	Proteobacteria	Betaproteobacteria	Burkholderiales	Comamonadaceae	Acidovorax
Root404	Bacteria	Proteobacteria	Betaproteobacteria	Burkholderiales	Comamonadaceae	0
Root405	Bacteria	Proteobacteria	Betaproteobacteria	Burkholderiales	Comamonadaceae	0
Root436	Bacteria	Proteobacteria	Alphaproteobacteria	Rhizobiales	Hyphomicrobiaceae	0
Root456	Bacteria	Actinobacteria	Actinobacteria	Actinomycetales	Intrasporangiaceae	0
Root473	Bacteria	Proteobacteria	Betaproteobacteria	Burkholderiales	Comamonadaceae	Variovorax
Root480	Bacteria	Proteobacteria	Gammaproteobacteria	Xanthomonadales	Xanthomonadaceae	0
Root482	Bacteria	Proteobacteria	Alphaproteobacteria	Rhizobiales	Rhizobiaceae	Rhizobium
Root491	Bacteria	Proteobacteria	Alphaproteobacteria	Rhizobiales	Rhizobiaceae	Agrobacterium
Root495	Bacteria	Actinobacteria	Actinobacteria	Actinomycetales	Nocardioidaceae	Aeromicrobium
Root552	Bacteria	Proteobacteria	Alphaproteobacteria	Rhizobiales	Phyllobacteriaceae	Mesorhizobium
Root562	Bacteria	Proteobacteria	Gammaproteobacteria	Pseudomonadales	Pseudomonadaceae	Pseudomonas
Root563	Bacteria	Actinobacteria	Actinobacteria	Actinomycetales	Intrasporangiaceae	Janibacter
Root564	Bacteria	Proteobacteria	Alphaproteobacteria	Rhizobiales	Rhizobiaceae	Agrobacterium
Root565	Bacteria	Proteobacteria	Betaproteobacteria	Burkholderiales	Alcaligenaceae	Achromobacter
Root569	Bacteria	Proteobacteria	Gammaproteobacteria	Pseudomonadales	Pseudomonadaceae	Pseudomonas
Root604	Bacteria	Proteobacteria	Gammaproteobacteria	Xanthomonadales	Xanthomonadaceae	0
Root635	Bacteria	Proteobacteria	Alphaproteobacteria	Rhizobiales	Hyphomicrobiaceae	0
Root670	Bacteria	Proteobacteria	Alphaproteobacteria	Rhizobiales	Methylobacteriaceae	0
Root685	Bacteria	Proteobacteria	Alphaproteobacteria	Rhizobiales	Hyphomicrobiaceae	0
Root690	Bacteria	Proteobacteria	Gammaproteobacteria	Xanthomonadales	Xanthomonadaceae	0
Root695	Bacteria	Proteobacteria	Alphaproteobacteria	Rhizobiales	Phyllobacteriaceae	Mesorhizobium
Root708	Bacteria	Proteobacteria	Alphaproteobacteria	Rhizobiales	Rhizobiaceae	Rhizobium
Root918	Bacteria	Actinobacteria	Actinobacteria	Actinomycetales	Promicromonosporaceae	0
Root920	Bacteria	Firmicutes	Bacilli	Bacillales	Bacillaceae	Bacillus
Root1203	Bacteria	Proteobacteria	Alphaproteobacteria	Rhizobiales	Rhizobiaceae	Rhizobium
Root1212	Bacteria	Proteobacteria	Alphaproteobacteria	Rhizobiales	Rhizobiaceae	Rhizobium
Root1240	Bacteria	Proteobacteria	Alphaproteobacteria	Rhizobiales	Rhizobiaceae	Agrobacterium
Root1257	Bacteria	Actinobacteria	Actinobacteria	Actinomycetales	Nocardioidaceae	Nocardioides
Root1272	Bacteria	Proteobacteria	Betaproteobacteria	Burkholderiales	Comamonadaceae	0
Root1277	Bacteria	Proteobacteria	Alphaproteobacteria	Caulobacterales	Caulobacteraceae	0
Root1280	Bacteria	Proteobacteria	Gammaproteobacteria	Pseudomonadales	Moraxellaceae	Acinetobacter
Root1290	Bacteria	Proteobacteria	Alphaproteobacteria	Caulobacterales	Caulobacteraceae	0
Root1293	Bacteria	Actinobacteria	Actinobacteria	Actinomycetales	Microbacteriaceae	0
Root1294	Bacteria	Proteobacteria	Alphaproteobacteria	Sphingomonadales	Sphingomonadaceae	Sphingomonas
Root1295	Bacteria	Actinobacteria	Actinobacteria	Actinomycetales	Streptomycetaceae	Streptomyces
Root1304	Bacteria	Actinobacteria	Actinobacteria	Actinomycetales	Streptomycetaceae	Streptomyces
Root1312	Bacteria	Proteobacteria	Alphaproteobacteria	Rhizobiales	Rhizobiaceae	Sinorhizobium
Root1444	Bacteria	Proteobacteria	Betaproteobacteria	Burkholderiales	Comamonadaceae	0
Root1464	Bacteria	Actinobacteria	Actinobacteria	Actinomycetales	Microbacteriaceae	Agromyces
Root1471	Bacteria	Proteobacteria	Alphaproteobacteria	Rhizobiales	Phyllobacteriaceae	Mesorhizobium
Root1497	Bacteria	Proteobacteria	Alphaproteobacteria	Sphingomonadales	Sphingomonadaceae	Sphingopyxis
Root112D2	Bacteria	Actinobacteria	Actinobacteria	Actinomycetales	Microbacteriaceae	0
Root123D2	Bacteria	Proteobacteria	Alphaproteobacteria	Rhizobiales	Bradyrhizobiaceae	Afipia
Root318D1	Bacteria	Proteobacteria	Betaproteobacteria	Burkholderiales	Comamonadaceae	Variovorax
Root472D3	Bacteria	Actinobacteria	Actinobacteria	Actinomycetales	Nocardioidaceae	0
Root483D2	Bacteria	Proteobacteria	Alphaproteobacteria	Rhizobiales	Rhizobiaceae	Rhizobium
Root1480D1	Bacteria	Proteobacteria	Betaproteobacteria	Burkholderiales	Oxalobacteraceae	0

### Sheet: Leaf-derived strains
Note: We utilized the 16S sequences of the whole At-SPHERE collection for the reference-based analysis. Therefore, it is possible some of the assigned strains do not perfectly match those of this list, but are still representatives of the given species.
StrainID	Kingdom	Phylum	Class	Order	Family	Genus
Leaf2	Bacteria	Proteobacteria	Alphaproteobacteria	Sphingomonadales	Sphingomonadaceae	Novosphingobium
Leaf3	Bacteria	Actinobacteria	Actinobacteria	Actinomycetales	Promicromonosporaceae	0
Leaf11	Bacteria	Proteobacteria	Alphaproteobacteria	Sphingomonadales	Sphingomonadaceae	Sphingomonas
Leaf13	Bacteria	Firmicutes	Bacilli	Bacillales	Bacillaceae	Bacillus
Leaf22	Bacteria	Proteobacteria	Alphaproteobacteria	Sphingomonadales	Sphingomonadaceae	Sphingomonas
Leaf26	Bacteria	Proteobacteria	Alphaproteobacteria	Sphingomonadales	Sphingomonadaceae	Sphingobium
Leaf30	Bacteria	Proteobacteria	Alphaproteobacteria	Sphingomonadales	Sphingomonadaceae	Sphingomonas
Leaf33	Bacteria	Proteobacteria	Alphaproteobacteria	Sphingomonadales	Sphingomonadaceae	Sphingomonas
Leaf41	Bacteria	Bacteroidetes	Sphingobacteriia	Sphingobacteriales	Sphingobacteriaceae	Pedobacter
Leaf49	Bacteria	Firmicutes	Bacilli	Bacillales	Bacillaceae	Bacillus
Leaf50	Bacteria	Proteobacteria	Gammaproteobacteria	Enterobacteriales	Enterobacteriaceae	0
Leaf51	Bacteria	Proteobacteria	Gammaproteobacteria	Enterobacteriales	Enterobacteriaceae	Rahnella
Leaf53	Bacteria	Proteobacteria	Gammaproteobacteria	Enterobacteriales	Enterobacteriaceae	Erwinia
Leaf58	Bacteria	Proteobacteria	Gammaproteobacteria	Pseudomonadales	Pseudomonadaceae	Pseudomonas
Leaf61	Bacteria	Proteobacteria	Betaproteobacteria	Burkholderiales	Oxalobacteraceae	0
Leaf64	Bacteria	Proteobacteria	Alphaproteobacteria	Rhizobiales	Hyphomicrobiaceae	0
Leaf69	Bacteria	Actinobacteria	Actinobacteria	Actinomycetales	Micrococcaceae	Arthrobacter
Leaf70	Bacteria	Proteobacteria	Gammaproteobacteria	Xanthomonadales	Xanthomonadaceae	Xanthomonas
Leaf72	Bacteria	Firmicutes	Bacilli	Bacillales	Paenibacillaceae	Paenibacillus
Leaf78	Bacteria	Proteobacteria	Betaproteobacteria	Burkholderiales	Comamonadaceae	Acidovorax
Leaf5	Bacteria	Proteobacteria	Alphaproteobacteria	Sphingomonadales	Sphingomonadaceae	Sphingomonas
Leaf20	Bacteria	Proteobacteria	Alphaproteobacteria	Sphingomonadales	Sphingomonadaceae	Sphingomonas
Leaf32	Bacteria	Proteobacteria	Alphaproteobacteria	Sphingomonadales	Sphingomonadaceae	Sphingomonas
Leaf85	Bacteria	Proteobacteria	Alphaproteobacteria	Rhizobiales	Methylobacteriaceae	Methylobacterium
Leaf86	Bacteria	Proteobacteria	Alphaproteobacteria	Rhizobiales	Methylobacteriaceae	Methylobacterium
Leaf91	Bacteria	Proteobacteria	Alphaproteobacteria	Rhizobiales	Methylobacteriaceae	Methylobacterium
Leaf104	Bacteria	Proteobacteria	Alphaproteobacteria	Rhizobiales	Methylobacteriaceae	Methylobacterium
Leaf106	Bacteria	Proteobacteria	Alphaproteobacteria	Rhizobiales	Methylobacteriaceae	Methylobacterium
Leaf119	Bacteria	Proteobacteria	Alphaproteobacteria	Rhizobiales	Methylobacteriaceae	Methylobacterium
Leaf122	Bacteria	Proteobacteria	Alphaproteobacteria	Rhizobiales	Methylobacteriaceae	Methylobacterium
Leaf127	Bacteria	Proteobacteria	Gammaproteobacteria	Pseudomonadales	Pseudomonadaceae	Pseudomonas
Leaf129	Bacteria	Proteobacteria	Gammaproteobacteria	Pseudomonadales	Pseudomonadaceae	Pseudomonas
Leaf130	Bacteria	Proteobacteria	Gammaproteobacteria	Pseudomonadales	Moraxellaceae	Acinetobacter
Leaf131	Bacteria	Proteobacteria	Gammaproteobacteria	Xanthomonadales	Xanthomonadaceae	Xanthomonas
Leaf137	Bacteria	Actinobacteria	Actinobacteria	Actinomycetales	Micrococcaceae	Arthrobacter
Leaf141	Bacteria	Actinobacteria	Actinobacteria	Actinomycetales	Micrococcaceae	Arthrobacter
Leaf145	Bacteria	Actinobacteria	Actinobacteria	Actinomycetales	Micrococcaceae	Arthrobacter
Leaf151	Bacteria	Actinobacteria	Actinobacteria	Actinomycetales	Microbacteriaceae	Microbacterium
Leaf154	Bacteria	Actinobacteria	Actinobacteria	Actinomycetales	Microbacteriaceae	Curtobacterium
Leaf155	Bacteria	Proteobacteria	Alphaproteobacteria	Rhizobiales	Rhizobiaceae	Agrobacterium
Leaf159	Bacteria	Actinobacteria	Actinobacteria	Actinomycetales	Microbacteriaceae	Microbacterium
Leaf160	Bacteria	Proteobacteria	Betaproteobacteria	Burkholderiales	Comamonadaceae	Acidovorax
Leaf164	Bacteria	Actinobacteria	Actinobacteria	Actinomycetales	Microbacteriaceae	Curtobacterium
Leaf168	Bacteria	Proteobacteria	Alphaproteobacteria	Caulobacterales	Caulobacteraceae	0
Leaf171	Bacteria	Actinobacteria	Actinobacteria	Actinomycetales	Microbacteriaceae	Microbacterium
Leaf172	Bacteria	Actinobacteria	Actinobacteria	Actinomycetales	Microbacteriaceae	Curtobacterium
Leaf87	Bacteria	Proteobacteria	Alphaproteobacteria	Rhizobiales	Methylobacteriaceae	Methylobacterium
Leaf176	Bacteria	Bacteroidetes	Sphingobacteriia	Sphingobacteriales	Sphingobacteriaceae	Pedobacter
Leaf177	Bacteria	Proteobacteria	Betaproteobacteria	Burkholderiales	Burkholderiaceae	Burkholderia
Leaf179	Bacteria	Actinobacteria	Actinobacteria	Actinomycetales	Microbacteriaceae	Microbacterium
Leaf180	Bacteria	Bacteroidetes	Flavobacteriia	Flavobacteriales	Flavobacteriaceae	0
Leaf182	Bacteria	Firmicutes	Bacilli	Bacillales	Paenibacillaceae	Brevibacillus
Leaf185	Bacteria	Actinobacteria	Actinobacteria	Actinomycetales	Microbacteriaceae	0
Leaf186	Bacteria	Actinobacteria	Actinobacteria	Actinomycetales	Microbacteriaceae	Curtobacterium
Leaf187	Bacteria	Firmicutes	Bacilli	Bacillales	Exiguobacterium	Exiguobacterium
Leaf194	Bacteria	Bacteroidetes	Sphingobacteriia	Sphingobacteriales	Sphingobacteriaceae	0
Leaf201	Bacteria	Bacteroidetes	Flavobacteriia	Flavobacteriales	Flavobacteriaceae	0
Leaf210	Bacteria	Actinobacteria	Actinobacteria	Actinomycetales	Microbacteriaceae	0
Leaf216	Bacteria	Bacteroidetes	Sphingobacteriia	Sphingobacteriales	Sphingobacteriaceae	Pedobacter
Leaf220	Bacteria	Proteobacteria	Betaproteobacteria	Burkholderiales	Comamonadaceae	0
Leaf222	Bacteria	Actinobacteria	Actinobacteria	Actinomycetales	Microbacteriaceae	0
Leaf225	Bacteria	Actinobacteria	Actinobacteria	Actinomycetales	Nocardiaceae	Rhodococcus
Leaf226	Bacteria	Proteobacteria	Alphaproteobacteria	Sphingomonadales	Sphingomonadaceae	Sphingomonas
Leaf231	Bacteria	Proteobacteria	Alphaproteobacteria	Sphingomonadales	Sphingomonadaceae	Sphingomonas
Leaf233	Bacteria	Actinobacteria	Actinobacteria	Actinomycetales	Nocardiaceae	Rhodococcus
Leaf257	Bacteria	Proteobacteria	Alphaproteobacteria	Sphingomonadales	Sphingomonadaceae	Sphingomonas
Leaf262	Bacteria	Proteobacteria	Alphaproteobacteria	Rhizobiales	Rhizobiaceae	0
Leaf264	Bacteria	Actinobacteria	Actinobacteria	Actinomycetales	Microbacteriaceae	Agromyces
Leaf265	Bacteria	Proteobacteria	Betaproteobacteria	Burkholderiales	Comamonadaceae	0
Leaf267	Bacteria	Proteobacteria	Betaproteobacteria	Burkholderiales	Comamonadaceae	Variovorax
Leaf274	Bacteria	Proteobacteria	Betaproteobacteria	Burkholderiales	Comamonadaceae	Variovorax
Leaf280	Bacteria	Proteobacteria	Alphaproteobacteria	Caulobacterales	Caulobacteraceae	0
Leaf272	Bacteria	Actinobacteria	Actinobacteria	Actinomycetales	Nocardioidaceae	Aeromicrobium
Leaf285	Bacteria	Actinobacteria	Actinobacteria	Actinomycetales	Nocardioidaceae	Nocardioides
Leaf288	Bacteria	Actinobacteria	Actinobacteria	Actinomycetales	Microbacteriaceae	Microbacterium
Leaf296	Bacteria	Actinobacteria	Actinobacteria	Actinomycetales	Microbacteriaceae	0
Leaf304	Bacteria	Actinobacteria	Actinobacteria	Actinomycetales	Microbacteriaceae	Curtobacterium
Leaf306	Bacteria	Proteobacteria	Alphaproteobacteria	Rhizobiales	Rhizobiaceae	Rhizobium
Leaf311	Bacteria	Proteobacteria	Alphaproteobacteria	Rhizobiales	Rhizobiaceae	Rhizobium
Leaf326	Bacteria	Deinococcus-Thermus	Deinococci	Deinococcales	Deinococcaceae	Deinococcus
Leaf334	Bacteria	Actinobacteria	Actinobacteria	Actinomycetales	Cellulomonadaceae	Cellulomonas
Leaf341	Bacteria	Proteobacteria	Alphaproteobacteria	Rhizobiales	Rhizobiaceae	Rhizobium
Leaf343	Bacteria	Proteobacteria	Alphaproteobacteria	Sphingomonadales	Sphingomonadaceae	0
Leaf344	Bacteria	Proteobacteria	Alphaproteobacteria	Rhizobiales	Methylobacteriaceae	Methylobacterium
Leaf347	Bacteria	Actinobacteria	Actinobacteria	Actinomycetales	Microbacteriaceae	0
Leaf354	Bacteria	Actinobacteria	Actinobacteria	Actinomycetales	Gordoniaceae	Gordonia
Leaf357	Bacteria	Proteobacteria	Alphaproteobacteria	Sphingomonadales	Sphingomonadaceae	Sphingomonas
Leaf359	Bacteria	Bacteroidetes	Flavobacteriia	Flavobacteriales	Flavobacteriaceae	Flavobacterium
Leaf361	Bacteria	Proteobacteria	Alphaproteobacteria	Rhizobiales	Methylobacteriaceae	Methylobacterium
Leaf394	Bacteria	Bacteroidetes	Flavobacteriia	Flavobacteriales	Flavobacteriaceae	Chryseobacterium
Leaf396	Bacteria	Proteobacteria	Alphaproteobacteria	Rhizobiales	Bradyrhizobiaceae	Bradyrhizobium
Leaf291	Bacteria	Actinobacteria	Actinobacteria	Actinomycetales	Nocardioidaceae	Aeromicrobium
Leaf404	Bacteria	Bacteroidetes	Flavobacteriia	Flavobacteriales	Flavobacteriaceae	Chryseobacterium
Leaf405	Bacteria	Bacteroidetes	Flavobacteriia	Flavobacteriales	Flavobacteriaceae	Chryseobacterium
Leaf406	Bacteria	Firmicutes	Bacilli	Bacillales	Bacillaceae	Bacillus
Leaf412	Bacteria	Proteobacteria	Alphaproteobacteria	Sphingomonadales	Sphingomonadaceae	Sphingomonas
Leaf420	Bacteria	Proteobacteria	Alphaproteobacteria	Rhizobiales	Hyphomicrobiaceae	0
Leaf434	Bacteria	Proteobacteria	Gammaproteobacteria	Pseudomonadales	Pseudomonadaceae	Pseudomonas
Leaf15	Bacteria	Proteobacteria	Gammaproteobacteria	Pseudomonadales	Pseudomonadaceae	Pseudomonas
Leaf75	Bacteria	Firmicutes	Bacilli	Bacillales	Bacillaceae	Bacillus
Leaf126	Bacteria	Proteobacteria	Betaproteobacteria	Burkholderiales	Oxalobacteraceae	0
Leaf82	Bacteria	Bacteroidetes	Flavobacteriia	Flavobacteriales	Flavobacteriaceae	Flavobacterium
Leaf76	Bacteria	Proteobacteria	Betaproteobacteria	Burkholderiales	Comamonadaceae	Acidovorax

### Sheet: Amplicon library primers
Bacteria - V5/V7
799F
AACMGGATTAGATACCCKG
1192R
ACGTCATCCCCACCTTCC
Fungi ITS 1
ITS1F
CTTGGTCATTTAGAGGAAGTAA
ITS2
GCTGCGTTCTTCATCGATGC
Fungi ITS 2
fITS7
GTGARTCATCGAATCTTTG
ITS4
TCCTCCGCTTATTGATATGC

### Sheet: Sequencing Primers
B5-R1
ACGACTGCGACTGGCGAACMGGATTAGATACCC
B5-R2
CAGCCATTTAGTGTCACGTCATCCCCACCTTCC
B5-Index
GGAAGGTGGGGATGACGTGACACTAAATGGCTG
Ft-R1
TCACGCGCAGGCTTGGTCATTTAGAGGAAGTAA
Ft-R2
CGTACTGTGGAGAGCTGCGTTCTTCATCGATGC
Ft-Index
GCATCGATGAAGAACGCAGCTCTCCACAGTACG
OF2-R1
GTCACGCGTACTGCGTGARTCATCGAATCTTTG
OF2-R2
GCTACCGTGGTGCTCCTCCGCTTATTGATATGC
OF2-Index
GCATATCAATAAGCGGAGGAGCACCACGGTAGC

### Sheet: NatCom mapping file
#SampleID	BarcodeSequence	LinkerPrimerSequence	compartment	input	corresponding_input	genotype	soil	bio_rep	tech_rep	treatment	SC	NC	Description
bgh_001_NC_1	TCCCTTGTCTCC	TCCCTTGTCTCC	root	NA	NA	col-0	CAS12	1	a	TRUE	FALSE	TRUE
bgh_001_NC_2	ACGAGACTGATT	ACGAGACTGATT	rhizosphere	NA	NA	col-0	CAS12	1	b	TRUE	FALSE	TRUE
bgh_001_NC_3	ACCGGTATGTAC	ACCGGTATGTAC	root	NA	NA	col-0	CAS12	1	c	FALSE	FALSE	TRUE
bgh_001_NC_4	TGCATACACTGG	TGCATACACTGG	rhizosphere	NA	NA	col-0	CAS12	1	d	FALSE	FALSE	TRUE
bgh_001_NC_5	TGGTCAACGATA	TGGTCAACGATA	root	NA	NA	col-0	CAS12	2	a	TRUE	FALSE	TRUE
bgh_001_NC_6	ATCGCACAGTAA	ATCGCACAGTAA	rhizosphere	NA	NA	col-0	CAS12	2	b	TRUE	FALSE	TRUE
bgh_001_NC_7	GTCGTGTAGCCT	GTCGTGTAGCCT	root	NA	NA	col-0	CAS12	2	c	FALSE	FALSE	TRUE
bgh_001_NC_8	TACAGCGCATAC	TACAGCGCATAC	rhizosphere	NA	NA	col-0	CAS12	2	d	FALSE	FALSE	TRUE
bgh_001_NC_9	ATCCTTTGGTTC	ATCCTTTGGTTC	root	NA	NA	col-0	CAS12	3	a	TRUE	FALSE	TRUE
bgh_001_NC_10	AGTCGAACGAGG	AGTCGAACGAGG	rhizosphere	NA	NA	col-0	CAS12	3	b	TRUE	FALSE	TRUE
bgh_001_NC_11	ACCAGTGACTCA	ACCAGTGACTCA	root	NA	NA	col-0	CAS12	3	c	FALSE	FALSE	TRUE
bgh_001_NC_12	CCAATACGCCTG	CCAATACGCCTG	rhizosphere	NA	NA	col-0	CAS12	3	d	FALSE	FALSE	TRUE
bgh_001_NC_13	GCAACACCATCC	GCAACACCATCC	soil	NA	NA	soil	CAS12	1	a	TRUE	FALSE	TRUE
bgh_001_NC_14	AGTCGTGCACAT	AGTCGTGCACAT	soil	NA	NA	soil	CAS12	1	b	FALSE	FALSE	TRUE
bgh_001_NC_15	AGTTACGAGCTA	AGTTACGAGCTA	root	NA	NA	col-0	CAS12	4	a	FALSE	FALSE	TRUE
bgh_001_NC_16	TTGCGTTAGCAG	TTGCGTTAGCAG	rhizosphere	NA	NA	col-0	CAS12	4	b	FALSE	FALSE	TRUE
bgh_001_NC_17	TACGAGCCCTAA	TACGAGCCCTAA	root	NA	NA	col-0	CAS12	4	c	TRUE	FALSE	TRUE
bgh_001_NC_18	TGTCGCAAATAG	TGTCGCAAATAG	rhizosphere	NA	NA	col-0	CAS12	4	d	TRUE	FALSE	TRUE
bgh_001_NC_19	ACAATAGACACC	ACAATAGACACC	root	NA	NA	col-0	CAS12	5	a	FALSE	FALSE	TRUE
bgh_001_NC_20	TCTCTACCACTC	TCTCTACCACTC	rhizosphere	NA	NA	col-0	CAS12	5	b	FALSE	FALSE	TRUE
bgh_001_NC_21	CGATCGAACACT	CGATCGAACACT	root	NA	NA	col-0	CAS12	5	c	TRUE	FALSE	TRUE
bgh_001_NC_22	ATTGCAAGCAAC	ATTGCAAGCAAC	rhizosphere	NA	NA	col-0	CAS12	5	d	TRUE	FALSE	TRUE
bgh_001_NC_23	AGCGCTCACATC	AGCGCTCACATC	root	NA	NA	col-0	CAS12	6	a	FALSE	FALSE	TRUE
bgh_001_NC_24	TCGACCAAACAC	TCGACCAAACAC	rhizosphere	NA	NA	col-0	CAS12	6	b	FALSE	FALSE	TRUE
bgh_001_NC_25	TGTGTTACTCCT	TGTGTTACTCCT	root	NA	NA	col-0	CAS12	6	c	TRUE	FALSE	TRUE
bgh_001_NC_26	TGCACAGTCGCT	TGCACAGTCGCT	rhizosphere	NA	NA	col-0	CAS12	6	d	TRUE	FALSE	TRUE
bgh_001_NC_27	TTCTAGAGTGCG	TTCTAGAGTGCG	soil	NA	NA	soil	CAS12	2	a	TRUE	FALSE	TRUE
bgh_001_NC_28	ACACCTGCGATC	ACACCTGCGATC	soil	NA	NA	soil	CAS12	2	b	FALSE	FALSE	TRUE
bgh_002_NC_1	TCCCTTGTCTCC	TCCCTTGTCTCC	leaf	NA	NA	col-0	CAS12	1	a	TRUE	FALSE	TRUE
bgh_002_NC_2	ACGAGACTGATT	ACGAGACTGATT	leaf	NA	NA	col-0	CAS12	1	b	FALSE	FALSE	TRUE
bgh_002_NC_3	ACCGGTATGTAC	ACCGGTATGTAC	leaf	NA	NA	col-0	CAS12	1	c	TRUE	FALSE	TRUE
bgh_002_NC_4	TGCATACACTGG	TGCATACACTGG	leaf	NA	NA	col-0	CAS12	1	d	FALSE	FALSE	TRUE
bgh_002_NC_5	TGGTCAACGATA	TGGTCAACGATA	leaf	NA	NA	col-0	CAS12	2	a	TRUE	FALSE	TRUE
bgh_002_NC_6	ATCGCACAGTAA	ATCGCACAGTAA	leaf	NA	NA	col-0	CAS12	2	b	FALSE	FALSE	TRUE
bgh_002_NC_7	GTCGTGTAGCCT	GTCGTGTAGCCT	leaf	NA	NA	col-0	CAS12	2	c	TRUE	FALSE	TRUE
bgh_002_NC_8	TACAGCGCATAC	TACAGCGCATAC	leaf	NA	NA	col-0	CAS12	2	d	FALSE	FALSE	TRUE
bgh_002_NC_9	ATCCTTTGGTTC	ATCCTTTGGTTC	leaf	NA	NA	col-0	CAS12	3	a	TRUE	FALSE	TRUE
bgh_002_NC_10	AGTCGAACGAGG	AGTCGAACGAGG	leaf	NA	NA	col-0	CAS12	3	b	FALSE	FALSE	TRUE
bgh_002_NC_11	ACCAGTGACTCA	ACCAGTGACTCA	leaf	NA	NA	col-0	CAS12	3	c	TRUE	FALSE	TRUE
bgh_002_NC_12	CCAATACGCCTG	CCAATACGCCTG	leaf	NA	NA	col-0	CAS12	3	d	FALSE	FALSE	TRUE
bgh_004_NC_ITS1_1	ATGGTTCACCCG	CGTACTGTGGAGA	leaf	NA	NA	col-0	CAS12	NA	NA	TRUE	FALSE	TRUE
bgh_004_NC_ITS1_2	TAGCGGAAGACG	CGTACTGTGGAGA	leaf	NA	NA	col-0	CAS12	NA	NA	FALSE	FALSE	TRUE
bgh_004_NC_ITS1_3	CCGCTGATGTCA	CGTACTGTGGAGA	leaf	NA	NA	col-0	CAS12	NA	NA	TRUE	FALSE	TRUE
bgh_004_NC_ITS1_4	GGAGATTGGAGA	CGTACTGTGGAGA	leaf	NA	NA	col-0	CAS12	NA	NA	FALSE	FALSE	TRUE
bgh_004_NC_ITS1_5	AAGCCCAGCATT	CGTACTGTGGAGA	leaf	NA	NA	col-0	CAS12	NA	NA	TRUE	FALSE	TRUE
bgh_004_NC_ITS1_6	ATGTAATAGGCC	CGTACTGTGGAGA	leaf	NA	NA	col-0	CAS12	NA	NA	FALSE	FALSE	TRUE
bgh_004_NC_ITS1_7	GCAGAGAGGCTA	CGTACTGTGGAGA	leaf	NA	NA	col-0	CAS12	NA	NA	TRUE	FALSE	TRUE
bgh_004_NC_ITS1_8	CTACAATTGAGG	CGTACTGTGGAGA	leaf	NA	NA	col-0	CAS12	NA	NA	FALSE	FALSE	TRUE
bgh_004_NC_ITS1_9	CAATGAGGGAGA	CGTACTGTGGAGA	leaf	NA	NA	col-0	CAS12	NA	NA	TRUE	FALSE	TRUE
bgh_004_NC_ITS1_10	AAGCAACGGTGG	CGTACTGTGGAGA	leaf	NA	NA	col-0	CAS12	NA	NA	FALSE	FALSE	TRUE
bgh_004_NC_ITS1_11	AGCCCTGCTACA	CGTACTGTGGAGA	leaf	NA	NA	col-0	CAS12	NA	NA	TRUE	FALSE	TRUE
bgh_004_NC_ITS1_12	CCTTATAGAAGG	CGTACTGTGGAGA	leaf	NA	NA	col-0	CAS12	NA	NA	FALSE	FALSE	TRUE
bgh_004_NC_ITS2_1	ACAAATCGTTGG	GCTACCGTGGTGC	leaf	NA	NA	col-0	CAS12	NA	NA	TRUE	FALSE	TRUE
bgh_004_NC_ITS2_2	GTTGACCATCGC	GCTACCGTGGTGC	leaf	NA	NA	col-0	CAS12	NA	NA	FALSE	FALSE	TRUE
bgh_004_NC_ITS2_3	CTCCAATGACGC	GCTACCGTGGTGC	leaf	NA	NA	col-0	CAS12	NA	NA	TRUE	FALSE	TRUE
bgh_004_NC_ITS2_4	TTCGCAGATACG	GCTACCGTGGTGC	leaf	NA	NA	col-0	CAS12	NA	NA	FALSE	FALSE	TRUE
bgh_004_NC_ITS2_5	AGAGCTCCTCTG	GCTACCGTGGTGC	leaf	NA	NA	col-0	CAS12	NA	NA	TRUE	FALSE	TRUE
bgh_004_NC_ITS2_6	GACAAACCTTGC	GCTACCGTGGTGC	leaf	NA	NA	col-0	CAS12	NA	NA	FALSE	FALSE	TRUE
bgh_004_NC_ITS2_7	CCACAACGATCA	GCTACCGTGGTGC	leaf	NA	NA	col-0	CAS12	NA	NA	TRUE	FALSE	TRUE
bgh_004_NC_ITS2_8	CAGATCCCAACC	GCTACCGTGGTGC	leaf	NA	NA	col-0	CAS12	NA	NA	FALSE	FALSE	TRUE
bgh_004_NC_ITS2_9	GACCTACCGCAT	GCTACCGTGGTGC	leaf	NA	NA	col-0	CAS12	NA	NA	TRUE	FALSE	TRUE
bgh_004_NC_ITS2_10	GACTCGCAACTA	GCTACCGTGGTGC	leaf	NA	NA	col-0	CAS12	NA	NA	FALSE	FALSE	TRUE
bgh_004_NC_ITS2_11	CTGACGATCCGT	GCTACCGTGGTGC	leaf	NA	NA	col-0	CAS12	NA	NA	TRUE	FALSE	TRUE
bgh_004_NC_ITS2_12	TACGTTTGGCGA	GCTACCGTGGTGC	leaf	NA	NA	col-0	CAS12	NA	NA	FALSE	FALSE	TRUE

### Sheet: SynCom mapping file
#SampleID	BarcodeSequence	LinkerPrimerSequence	compartment	input	corresponding_input	genotype	soil	bio_rep	tech_rep	treatment	SC	NC	Description
bgh_001_SC_1	ATTCCTCTCCAC	ATTCCTCTCCAC	root	FALSE	bgh_001_SC_25	col-0	NA	1	a	TRUE	TRUE	FALSE
bgh_001_SC_2	CATCGACGAGTT	CATCGACGAGTT	matrix	FALSE	bgh_001_SC_25	matrix	NA	1	a	TRUE	TRUE	FALSE
bgh_001_SC_3	CACCACAGAATC	CACCACAGAATC	root	FALSE	bgh_001_SC_26	col-0	NA	2	a	FALSE	TRUE	FALSE
bgh_001_SC_4	GGTCTTAGCACC	GGTCTTAGCACC	matrix	FALSE	bgh_001_SC_26	matrix	NA	2	a	FALSE	TRUE	FALSE
bgh_001_SC_5	TATCGCGCGATA	TATCGCGCGATA	root	FALSE	bgh_001_SC_27	col-0	NA	3	a	TRUE	TRUE	FALSE
bgh_001_SC_6	CTCTACGAACAG	CTCTACGAACAG	matrix	FALSE	bgh_001_SC_27	matrix	NA	3	a	TRUE	TRUE	FALSE
bgh_001_SC_7	CTCCTCCCTTAC	CTCCTCCCTTAC	root	FALSE	bgh_001_SC_25	col-0	NA	1	b	FALSE	TRUE	FALSE
bgh_001_SC_8	CGTGTTATGTGG	CGTGTTATGTGG	matrix	FALSE	bgh_001_SC_25	matrix	NA	1	b	FALSE	TRUE	FALSE
bgh_001_SC_9	ATTAGCAGCGTA	ATTAGCAGCGTA	root	FALSE	bgh_001_SC_26	col-0	NA	2	b	TRUE	TRUE	FALSE
bgh_001_SC_10	CAAGTTTCCGCG	CAAGTTTCCGCG	matrix	FALSE	bgh_001_SC_26	matrix	NA	2	b	TRUE	TRUE	FALSE
bgh_001_SC_11	CCTTGTTCACCT	CCTTGTTCACCT	root	FALSE	bgh_001_SC_27	col-0	NA	3	b	FALSE	TRUE	FALSE
bgh_001_SC_12	AACCAGCAGATT	AACCAGCAGATT	matrix	FALSE	bgh_001_SC_27	matrix	NA	3	b	FALSE	TRUE	FALSE
bgh_001_SC_13	CTAGAGCTCCCA	CTAGAGCTCCCA	root	FALSE	bgh_001_SC_25	col-0	NA	1	c	TRUE	TRUE	FALSE
bgh_001_SC_14	CACGCAGTCTAC	CACGCAGTCTAC	matrix	FALSE	bgh_001_SC_25	matrix	NA	1	c	TRUE	TRUE	FALSE
bgh_001_SC_15	ACAAACATGGTC	ACAAACATGGTC	root	FALSE	bgh_001_SC_26	col-0	NA	2	c	FALSE	TRUE	FALSE
bgh_001_SC_16	TCGAAACATGCA	TCGAAACATGCA	matrix	FALSE	bgh_001_SC_26	matrix	NA	2	c	FALSE	TRUE	FALSE
bgh_001_SC_17	TTCCCACCCATT	TTCCCACCCATT	root	FALSE	bgh_001_SC_27	col-0	NA	3	c	TRUE	TRUE	FALSE
bgh_001_SC_18	AGCAGAACATCT	AGCAGAACATCT	matrix	FALSE	bgh_001_SC_27	matrix	NA	3	c	TRUE	TRUE	FALSE
bgh_001_SC_19	GAAACATCCCAC	GAAACATCCCAC	root	FALSE	bgh_001_SC_25	col-0	NA	1	d	FALSE	TRUE	FALSE
bgh_001_SC_20	CTGTCAGTGACC	CTGTCAGTGACC	matrix	FALSE	bgh_001_SC_25	matrix	NA	1	d	FALSE	TRUE	FALSE
bgh_001_SC_21	CGGATCTAGTGT	CGGATCTAGTGT	root	FALSE	bgh_001_SC_26	col-0	NA	2	d	TRUE	TRUE	FALSE
bgh_001_SC_22	TTCTCCATCACA	TTCTCCATCACA	matrix	FALSE	bgh_001_SC_26	matrix	NA	2	d	TRUE	TRUE	FALSE
bgh_001_SC_23	ATTTAGGACGAC	ATTTAGGACGAC	root	FALSE	bgh_001_SC_27	col-0	NA	3	d	FALSE	TRUE	FALSE
bgh_001_SC_24	GGTTTAACACGC	GGTTTAACACGC	matrix	FALSE	bgh_001_SC_27	matrix	NA	3	d	FALSE	TRUE	FALSE
bgh_001_SC_25	AGACAGTAGGAG	AGACAGTAGGAG	input	TRUE	bgh_001_SC_25	input	NA	1	a	FALSE	TRUE	FALSE
bgh_001_SC_26	GCAGATTTCCAG	GCAGATTTCCAG	input	TRUE	bgh_001_SC_26	input	NA	2	a	FALSE	TRUE	FALSE
bgh_001_SC_27	AGATGATCAGTC	AGATGATCAGTC	input	TRUE	bgh_001_SC_27	input	NA	3	a	FALSE	TRUE	FALSE
bgh_002_SC_13	GCAACACCATCC	GCAACACCATCC	leaf	FALSE	bgh_001_SC_25	col-0	NA	1	a	TRUE	TRUE	FALSE
bgh_002_SC_14	AGTCGTGCACAT	AGTCGTGCACAT	leaf	FALSE	bgh_001_SC_25	col-0	NA	1	b	FALSE	TRUE	FALSE
bgh_002_SC_17	TACGAGCCCTAA	TACGAGCCCTAA	leaf	FALSE	bgh_001_SC_25	col-0	NA	1	c	TRUE	TRUE	FALSE
bgh_002_SC_18	TGTCGCAAATAG	TGTCGCAAATAG	leaf	FALSE	bgh_001_SC_25	col-0	NA	1	d	FALSE	TRUE	FALSE
bgh_002_SC_21	CGATCGAACACT	CGATCGAACACT	leaf	FALSE	bgh_001_SC_26	col-0	NA	2	a	TRUE	TRUE	FALSE
bgh_002_SC_22	ATTGCAAGCAAC	ATTGCAAGCAAC	leaf	FALSE	bgh_001_SC_26	col-0	NA	2	b	FALSE	TRUE	FALSE
bgh_002_SC_25	TGTGTTACTCCT	TGTGTTACTCCT	leaf	FALSE	bgh_001_SC_26	col-0	NA	2	c	TRUE	TRUE	FALSE
bgh_002_SC_26	TGCACAGTCGCT	TGCACAGTCGCT	leaf	FALSE	bgh_001_SC_26	col-0	NA	2	d	FALSE	TRUE	FALSE
bgh_002_SC_29	ATTCCTCTCCAC	ATTCCTCTCCAC	leaf	FALSE	bgh_001_SC_27	col-0	NA	3	a	TRUE	TRUE	FALSE
bgh_002_SC_30	CATCGACGAGTT	CATCGACGAGTT	leaf	FALSE	bgh_001_SC_27	col-0	NA	3	b	FALSE	TRUE	FALSE
bgh_002_SC_33	TATCGCGCGATA	TATCGCGCGATA	leaf	FALSE	bgh_001_SC_27	col-0	NA	3	c	TRUE	TRUE	FALSE
bgh_002_SC_34	CTCTACGAACAG	CTCTACGAACAG	leaf	FALSE	bgh_001_SC_27	col-0	NA	3	d	FALSE	TRUE	FALSE
bgh_003_SC_1	TCCCTTGTCTCC	TCCCTTGTCTCC	root	FALSE	bgh_003_SC_38	col-0	NA	1	a	FALSE	TRUE	FALSE
bgh_003_SC_2	ACGAGACTGATT	ACGAGACTGATT	root	FALSE	bgh_003_SC_38	col-0	NA	1	b	FALSE	TRUE	FALSE
bgh_003_SC_3	ACCGGTATGTAC	ACCGGTATGTAC	root	FALSE	bgh_003_SC_38	col-0	NA	1	c	FALSE	TRUE	FALSE
bgh_003_SC_4	TGCATACACTGG	TGCATACACTGG	root	FALSE	bgh_003_SC_40	col-0	NA	2	a	FALSE	TRUE	FALSE
bgh_003_SC_5	TGGTCAACGATA	TGGTCAACGATA	root	FALSE	bgh_003_SC_40	col-0	NA	2	b	FALSE	TRUE	FALSE
bgh_003_SC_6	ATCGCACAGTAA	ATCGCACAGTAA	root	FALSE	bgh_003_SC_40	col-0	NA	2	c	FALSE	TRUE	FALSE
bgh_003_SC_7	GTCGTGTAGCCT	GTCGTGTAGCCT	root	FALSE	bgh_003_SC_43	col-0	NA	3	a	FALSE	TRUE	FALSE
bgh_003_SC_8	TACAGCGCATAC	TACAGCGCATAC	root	FALSE	bgh_003_SC_43	col-0	NA	3	b	FALSE	TRUE	FALSE
bgh_003_SC_9	ATCCTTTGGTTC	ATCCTTTGGTTC	root	FALSE	bgh_003_SC_43	col-0	NA	3	c	FALSE	TRUE	FALSE
bgh_003_SC_10	AGTCGAACGAGG	AGTCGAACGAGG	root	FALSE	bgh_003_SC_38	col-0	NA	1	a	TRUE	TRUE	FALSE
bgh_003_SC_11	ACCAGTGACTCA	ACCAGTGACTCA	root	FALSE	bgh_003_SC_38	col-0	NA	1	b	TRUE	TRUE	FALSE
bgh_003_SC_12	CCAATACGCCTG	CCAATACGCCTG	root	FALSE	bgh_003_SC_38	col-0	NA	1	c	TRUE	TRUE	FALSE
bgh_003_SC_13	GCAACACCATCC	GCAACACCATCC	root	FALSE	bgh_003_SC_40	col-0	NA	2	a	TRUE	TRUE	FALSE
bgh_003_SC_14	AGTCGTGCACAT	AGTCGTGCACAT	root	FALSE	bgh_003_SC_40	col-0	NA	2	b	TRUE	TRUE	FALSE
bgh_003_SC_15	AGTTACGAGCTA	AGTTACGAGCTA	root	FALSE	bgh_003_SC_40	col-0	NA	2	c	TRUE	TRUE	FALSE
bgh_003_SC_16	TTGCGTTAGCAG	TTGCGTTAGCAG	root	FALSE	bgh_003_SC_43	col-0	NA	3	a	TRUE	TRUE	FALSE
bgh_003_SC_17	TACGAGCCCTAA	TACGAGCCCTAA	root	FALSE	bgh_003_SC_43	col-0	NA	3	b	TRUE	TRUE	FALSE
bgh_003_SC_18	TGTCGCAAATAG	TGTCGCAAATAG	root	FALSE	bgh_003_SC_43	col-0	NA	3	c	TRUE	TRUE	FALSE
bgh_003_SC_19	ATTCCTCTCCAC	ATTCCTCTCCAC	leaf	FALSE	bgh_003_SC_38	col-0	NA	1	a	FALSE	TRUE	FALSE
bgh_003_SC_20	CATCGACGAGTT	CATCGACGAGTT	leaf	FALSE	bgh_003_SC_38	col-0	NA	1	b	FALSE	TRUE	FALSE
bgh_003_SC_21	CACCACAGAATC	CACCACAGAATC	leaf	FALSE	bgh_003_SC_38	col-0	NA	1	c	FALSE	TRUE	FALSE
bgh_003_SC_22	GGTCTTAGCACC	GGTCTTAGCACC	leaf	FALSE	bgh_003_SC_40	col-0	NA	2	a	FALSE	TRUE	FALSE
bgh_003_SC_23	TATCGCGCGATA	TATCGCGCGATA	leaf	FALSE	bgh_003_SC_40	col-0	NA	2	b	FALSE	TRUE	FALSE
bgh_003_SC_24	CTCTACGAACAG	CTCTACGAACAG	leaf	FALSE	bgh_003_SC_40	col-0	NA	2	c	FALSE	TRUE	FALSE
bgh_003_SC_25	CTCCTCCCTTAC	CTCCTCCCTTAC	leaf	FALSE	bgh_003_SC_43	col-0	NA	3	a	FALSE	TRUE	FALSE
bgh_003_SC_26	CGTGTTATGTGG	CGTGTTATGTGG	leaf	FALSE	bgh_003_SC_43	col-0	NA	3	b	FALSE	TRUE	FALSE
bgh_003_SC_27	ATTAGCAGCGTA	ATTAGCAGCGTA	leaf	FALSE	bgh_003_SC_43	col-0	NA	3	c	FALSE	TRUE	FALSE
bgh_003_SC_28	CAAGTTTCCGCG	CAAGTTTCCGCG	leaf	FALSE	bgh_003_SC_38	col-0	NA	1	a	TRUE	TRUE	FALSE
bgh_003_SC_29	CCTTGTTCACCT	CCTTGTTCACCT	leaf	FALSE	bgh_003_SC_38	col-0	NA	1	b	TRUE	TRUE	FALSE
bgh_003_SC_30	AACCAGCAGATT	AACCAGCAGATT	leaf	FALSE	bgh_003_SC_38	col-0	NA	1	c	TRUE	TRUE	FALSE
bgh_003_SC_31	CTAGAGCTCCCA	CTAGAGCTCCCA	leaf	FALSE	bgh_003_SC_40	col-0	NA	2	a	TRUE	TRUE	FALSE
bgh_003_SC_32	CACGCAGTCTAC	CACGCAGTCTAC	leaf	FALSE	bgh_003_SC_40	col-0	NA	2	b	TRUE	TRUE	FALSE
bgh_003_SC_33	ACAAACATGGTC	ACAAACATGGTC	leaf	FALSE	bgh_003_SC_40	col-0	NA	2	c	TRUE	TRUE	FALSE
bgh_003_SC_34	TCGAAACATGCA	TCGAAACATGCA	leaf	FALSE	bgh_003_SC_43	col-0	NA	3	a	TRUE	TRUE	FALSE
bgh_003_SC_35	TTCCCACCCATT	TTCCCACCCATT	leaf	FALSE	bgh_003_SC_43	col-0	NA	3	b	TRUE	TRUE	FALSE
bgh_003_SC_36	AGCAGAACATCT	AGCAGAACATCT	leaf	FALSE	bgh_003_SC_43	col-0	NA	3	c	TRUE	TRUE	FALSE
bgh_003_SC_38	GGTCTCCTACAG	GGTCTCCTACAG	input	TRUE	bgh_003_SC_38	input	NA	1	b	FALSE	TRUE	FALSE
bgh_003_SC_39	ACAGCTCAAACA	ACAGCTCAAACA	input	TRUE	bgh_003_SC_39	input	NA	1	c	FALSE	TRUE	FALSE
bgh_003_SC_40	ATAGCGAACTCA	ATAGCGAACTCA	input	TRUE	bgh_003_SC_40	input	NA	2	a	FALSE	TRUE	FALSE
bgh_003_SC_41	AACCGCATAAGT	AACCGCATAAGT	input	TRUE	bgh_003_SC_41	input	NA	2	b	FALSE	TRUE	FALSE
bgh_003_SC_42	CTTGAGAAATCG	CTTGAGAAATCG	input	TRUE	bgh_003_SC_42	input	NA	2	c	FALSE	TRUE	FALSE
bgh_003_SC_43	CAGTCGTTAAGA	CAGTCGTTAAGA	input	TRUE	bgh_003_SC_43	input	NA	3	a	FALSE	TRUE	FALSE
bgh_003_SC_44	CTTCCAACTCAT	CTTCCAACTCAT	input	TRUE	bgh_003_SC_44	input	NA	3	b	FALSE	TRUE	FALSE
bgh_003_SC_45	AATAGCATGTCG	AATAGCATGTCG	input	TRUE	bgh_003_SC_45	input	NA	3	c	FALSE	TRUE	FALSE

### Sheet: qPCR primers
Organism	PrimerID	Annotation	Sequence
A.thaliana	L658	Expressed protein	​GAGCTGAAGTGGCTTCCATGAC
	L659		GGTCCGACATACCCATGATCC
G.orontii	R263	GDSL-like lipase	TCTTGGTGGCACGAATGAC
	R264		AGTGCGAGAGTGGGACAGAC
Bacteria	799F	16S rRNA	AACMGGATTAGATACCCKG
	1192R		ACGTCATCCCCACCTTCC
